# Viral Burden: New insights into Estimating IgG Recognition Across Human Populations

**DOI:** 10.64898/2026.09.16.751894

**Authors:** Marek Adam Harhala, Katarzyna Gembara, Daniel C. Nelson, Andrzej Konieczny, Natalia Jędruchniewicz, Izabela Rybicka, Krystyna Dąbrowska

**Affiliations:** Institute of Human Biology and Evolution, Faculty of Biology, Adam Mickiewicz University, 61-615, Poznan, Poland; Laboratory of Phage Molecular Biology, Hirszfeld Institute of Immunology and Experimental Therapy, Polish Academy of Sciences, 53-114, Wroclaw, Poland; Research & Development Center, Regional Specialist Hospital, 53-114, Wroclaw, Poland; Institute for Bioscience and Biotechnology Research, University of Maryland, Rockville, 20850, MD, United States of America; Clinical Department of Nephrology, Transplantation Medicine and Internal Diseases, Institute of Internal Diseases, Wroclaw Medical University, 53-114, Wroclaw, Poland; Faculty of Medicine, Wroclaw University of Science and Technology, 53-114, Wroclaw, Poland

**Keywords:** Immunogenicity, Serological Profiles, Viral Antigens, VirScan, Population Immunity, Herd immunity, Vaccine

## Abstract

Assessment of viral burden in populations is essential for understanding virus epidemiology and herd immunity potential. While serological profiling is straightforward at the individual level, it remains challenging at scale. We propose analysis advancing in serological technologies for broader population-level analysis and comparison.

We used an epitope library in Phage Display ImmunoPrecipitation (PhIP) technology (VirScan type library) to assess IgG recognition of 49,630 representative viral oligopeptides in 134 serum samples from two populations (Poland and the US). Only 5.9% of oligopeptides were immunogenic, yet IgG recognition of viruses was consistent across populations—over 90% of virus species, 99% of genera, and 97% of families were detected. Shannon Diversity Index analysis supported these findings. Among immunogenic peptides, 9.1% were significantly more frequently recognized, though not correlated with recognition strength. We further proposed a normalization method to account for differences in viral proteome representation when assessing immune burden: the burden score. Finally, we demonstrated how this approach facilitates serological comparisons between populations.

These observations show that while people are exposed to similar viruses, they produce antibodies against different viral epitopes. This individual variability, combined with broad virus recognition, likely strengthens population-level protection. Epitope recognition frequency seems to be shaped more by population exposure than by magnitude of response that an epitope can induce. Accurately measuring viral burden can inform healthcare planning, and antiviral technologies development.

**Importance:** In this study, we explore how antibodies in human blood recognize representative proteome of viruses that attack humans, then characterize serological profiles in human populations. These profiles are crucial for modelling epidemiological factors and assessing viral burden within a population resulting in increased understanding of epidemiology in human populations. Presented results facilitate planning and predictions within medical service systems, including improvements in performance, capacity, and cost management. Moreover, a comprehensive understanding of virus burden can contribute to the development of more effective vaccines and therapeutics, guiding research towards areas of greatest need. Monitoring viral burden allows for the timely detection of emerging viral pathogens and their variants, enabling a rapid response to prevent outbreaks and minimize their impact on communities. We believe that leveraging Phage Display ImmunoPrecipitation technology used in our research may strongly support global efforts to control viruses in human populations.
