## Supplementary Table 3 for "Viral Burden: New insights into Estimating IgG Recognition Across Human Populations"

run.no	olgp.ratio	prot.ratio	species.ratio	genus.ratio	family.ratio	n.olgnname	n.prot_code	n.genus	n.species	n.family
1	0.219927463227886	0.818847818847819	1	1	1	10915	2459	67	170	32
2	0.215998388071731	0.803529803529804	0.988235294117647	1	1	10720	2413	67	168	32
3	0.212915575256901	0.818847818847819	0.994117647058824	1	1	10567	2459	67	169	32
4	0.214749143663107	0.811188811188811	0.982352941176471	1	1	10658	2436	67	167	32
5	0.220733427362482	0.822177822177822	0.982352941176471	1	1	10955	2469	67	167	32
6	0.215434213177514	0.806859806859807	0.988235294117647	1	1	10692	2423	67	168	32
7	0.217549869030828	0.818181818181818	0.994117647058824	1	1	10797	2457	67	169	32
8	0.213096917187185	0.815184815184815	0.988235294117647	1	1	10576	2448	67	168	32
9	0.209329034857949	0.806859806859807	0.988235294117647	1	1	10389	2423	67	168	32
10	0.21513197662704	0.83016983016983	0.994117647058824	1	1	10677	2493	67	169	32
11	0.217590167237558	0.823509823509823	0.982352941176471	1	1	10799	2473	67	167	32
12	0.219061051783196	0.812187812187812	0.988235294117647	1	1	10872	2439	67	168	32
13	0.21517227483377	0.814518814518814	0.994117647058824	1	1	10679	2446	67	169	32
14	0.220088656054806	0.814185814185814	0.988235294117647	1	1	10923	2445	67	168	32
15	0.218456578682249	0.821844821844822	0.988235294117647	1	1	10842	2468	67	168	32
16	0.215152125730405	0.813852813852814	0.988235294117647	1	1	10678	2444	67	168	32
17	0.213177513600645	0.811521811521812	0.988235294117647	1	1	10580	2437	67	168	32
18	0.223030425146081	0.817515817515817	0.982352941176471	1	1	11069	2455	67	167	32
19	0.212573040499698	0.813852813852814	0.988235294117647	1	1	10550	2444	67	168	32
20	0.215655853314527	0.817182817182817	0.988235294117647	1	1	10703	2454	67	168	32
21	0.217046141446706	0.817848817848818	0.994117647058824	1	1	10772	2456	67	169	32
22	0.215736449727987	0.816849816849817	0.988235294117647	1	1	10707	2453	67	168	32
23	0.214285714285714	0.806859806859807	0.988235294117647	1	1	10635	2423	67	168	32
24	0.217549869030828	0.81018981018981	1	1	1	10797	2433	67	170	32
25	0.214467056215998	0.811854811854812	0.982352941176471	1	1	10644	2438	67	167	32
26	0.215796897038082	0.81018981018981	0.982352941176471	1	1	10710	2433	67	167	32
27	0.21509167842031	0.814851814851815	1	1	1	10675	2447	67	170	32
28	0.217428974410639	0.814185814185814	1	1	1	10791	2445	67	170	32
29	0.215454362280878	0.812520812520813	0.988235294117647	0.985074626865672	0.96875	10693	2440	66	168	31
30	0.21118275236752	0.816516816516817	0.994117647058824	1	1	10481	2452	67	169	32
31	0.219544630263953	0.82017982017982	0.988235294117647	1	1	10896	2463	67	168	32
32	0.21726778158372	0.821511821511822	0.994117647058824	1	1	10783	2467	67	169	32
33	0.215897642554906	0.815517815517816	0.994117647058824	1	1	10715	2449	67	169	32
34	0.212996171670361	0.817848817848818	0.988235294117647	1	1	10571	2456	67	168	32
35	0.21410437235543	0.812520812520813	0.994117647058824	1	1	10626	2440	67	169	32
36	0.224420713278259	0.817848817848818	0.994117647058824	1	1	11138	2456	67	169	32
37	0.226838605682047	0.823842823842824	0.994117647058824	1	1	11258	2474	67	169	32
38	0.212069312915575	0.823509823509823	0.988235294117647	1	1	10525	2473	67	168	32
39	0.215756598831352	0.814518814518814	0.982352941176471	1	1	10708	2446	67	167	32
40	0.211686479951642	0.816849816849817	0.994117647058824	1	1	10506	2453	67	169	32
41	0.210759621196857	0.807192807192807	0.994117647058824	1	1	10460	2424	67	169	32
42	0.208301430586339	0.806193806193806	0.988235294117647	1	1	10338	2421	67	168	32
43	0.216602861172678	0.818181818181818	0.988235294117647	1	1	10750	2457	67	168	32
44	0.217207334273625	0.820845820845821	0.994117647058824	1	1	10780	2465	67	169	32
45	0.21221035663913	0.804195804195804	0.982352941176471	1	1	10532	2415	67	167	32
46	0.214043925045335	0.81018981018981	0.988235294117647	1	1	10623	2433	67	168	32
47	0.218960306266371	0.82017982017982	1	1	1	10867	2463	67	170	32
48	0.215635704211163	0.811854811854812	1	1	1	10702	2438	67	170	32
49	0.213802135804957	0.804195804195804	0.994117647058824	1	1	10611	2415	67	169	32
50	0.221277453153335	0.828171828171828	1	1	1	10982	2487	67	170	32
51	0.225448317549869	0.832167832167832	0.988235294117647	1	1	11189	2499	67	168	32
52	0.214527503526093	0.81984681984682	0.994117647058824	1	1	10647	2462	67	169	32
53	0.214567801732823	0.812520812520813	0.988235294117647	1	1	10649	2440	67	168	32
54	0.211223050574249	0.805527805527806	0.988235294117647	1	1	10483	2419	67	168	32
55	0.213761837598227	0.813186813186813	0.988235294117647	1	1	10609	2442	67	168	32
56	0.219322990126939	0.814851814851815	0.982352941176471	1	1	10885	2447	67	167	32
57	0.21722748337699	0.815850815850816	0.988235294117647	1	1	10781	2450	67	168	32
58	0.220169252468265	0.805194805194805	0.982352941176471	1	1	10927	2418	67	167	32
59	0.215756598831352	0.815517815517816	0.994117647058824	1	1	10708	2449	67	169	32
60	0.219584928470683	0.817848817848818	1	1	1	10898	2456	67	170	32
61	0.221478944186984	0.82051282051282	1	1	1	10992	2464	67	170	32
62	0.22315131976627	0.821511821511822	1	1	1	11075	2467	67	170	32
63	0.222506548458594	0.823842823842824	0.994117647058824	1	1	11043	2474	67	169	32
64	0.221196856739875	0.821844821844822	0.982352941176471	1	1	10978	2468	67	167	32
65	0.214467056215998	0.819180819180819	0.988235294117647	1	1	10644	2460	67	168	32
66	0.219685673987508	0.822510822510823	0.988235294117647	1	1	10903	2470	67	168	32
67	0.216764053999597	0.816849816849817	0.994117647058824	1	1	10758	2453	67	169	32
68	0.2171065887568	0.817848817848818	0.994117647058824	1	1	10775	2456	67	169	32
69	0.217207334273625	0.81951381951382	0.994117647058824	1	1	10780	2461	67	169	32
70	0.222526697561959	0.814851814851815	0.988235294117647	1	1	11044	2447	67	168	32
71	0.218013298408221	0.816183816183816	0.988235294117647	1	1	10820	2451	67	168	32
72	0.21809389482168	0.82017982017982	0.988235294117647	1	1	10824	2463	67	168	32
73	0.217791658271207	0.818514818514819	0.988235294117647	1	1	10809	2458	67	168	32
74	0.211686479951642	0.808524808524809	0.982352941176471	1	1	10506	2428	67	167	32
75	0.215978238968366	0.812853812853813	0.994117647058824	1	1	10719	2441	67	169	32
76	0.221599838807173	0.821178821178821	0.994117647058824	1	1	10998	2466	67	169	32
77	0.220471489018739	0.821844821844822	0.994117647058824	1	1	10942	2468	67	169	32
78	0.218375982268789	0.818847818847819	0.982352941176471	1	1	10838	2459	67	167	32
79	0.219564779367318	0.823176823176823	0.988235294117647	1	1	10897	2472	67	168	32
80	0.218335684062059	0.826506826506826	0.994117647058824	1	1	10836	2482	67	169	32
81	0.226334878097925	0.82017982017982	0.994117647058824	1	1	11233	2463	67	169	32
82	0.216804352206327	0.80985680985681	0.988235294117647	1	1	10760	2432	67	168	32
83	0.220088656054806	0.81984681984682	0.988235294117647	1	1	10923	2462	67	168	32
84	0.219987910537981	0.822177822177822	0.982352941176471	1	1	10918	2469	67	167	32
85	0.219544630263953	0.814185814185814	0.988235294117647	1	1	10896	2445	67	168	32
86	0.215877493451541	0.816183816183816	0.988235294117647	1	1	10714	2451	67	168	32
87	0.217025992343341	0.81018981018981	0.988235294117647	1	1	10771	2433	67	168	32
88	0.222385653838404	0.81951381951382	0.988235294117647	1	1	11037	2461	67	168	32
89	0.215937940761636	0.815184815184815	0.994117647058824	1	1	10717	2448	67	169	32
90	0.219907314124521	0.812520812520813	0.994117647058824	1	1	10914	2440	67	169	32
91	0.213399153737659	0.807858807858808	0.988235294117647	1	1	10591	2426	67	168	32
92	0.218980455369736	0.815850815850816	0.994117647058824	1	1	10868	2450	67	169	32
93	0.216965545033246	0.815850815850816	0.994117647058824	1	1	10768	2450	67	169	32
94	0.214769292766472	0.818847818847819	0.988235294117647	1	1	10659	2459	67	168	32
95	0.214023775941971	0.81052281052281	0.994117647058824	1	1	10622	2434	67	169	32
96	0.220169252468265	0.81984681984682	0.988235294117647	1	1	10927	2462	67	168	32
97	0.217690912754382	0.814518814518814	0.988235294117647	1	1	10804	2446	67	168	32
98	0.218275236751965	0.825840825840826	0.988235294117647	1	1	10833	2480	67	168	32
99	0.221035663912956	0.817848817848818	0.982352941176471	1	1	10970	2456	67	167	32
100	0.21303646987709	0.807858807858808	0.988235294117647	1	1	10573	2426	67	168	32
