## Supplementary Table 7 for "Viral Burden: New insights into Estimating IgG Recognition Across Human Populations"

species	n	ratio	mean.control	sd.control	p.values	adj.p	flag
Toscana phlebovirus	69	51.49253731	19.49253725	3.212503217	2.26E-23	3.59E-21	overrepresented
Cowpox virus	62	46.26865672	16.94776112	3.254284232	2.06E-19	1.64E-17	overrepresented
Pichinde mammarenavirus	22	16.41791045	3.164179113	1.59147438	8.22E-17	4.36E-15	overrepresented
Chapare mammarenavirus (isolate Human/Bolivia/810419/2003)	72	53.73134328	26.22388061	3.697296851	1.01E-13	4.01E-12	overrepresented
Human respiratory syncytial virus	112	83.58208955	53.55223884	4.095895819	2.27E-13	7.23E-12	overrepresented
Zaire ebolavirus	27	20.14925373	47.77611938	4.015250772	5.97E-12	1.58E-10	underrepresented
Junin mammarenavirus	74	55.2238806	30.98507466	3.858791314	3.35E-10	6.72E-09	overrepresented
Norwalk virus	91	67.91044776	42.14179102	4.103216519	3.38E-10	6.72E-09	overrepresented
Nupapillomavirus 1	43	32.08955224	11.67164184	3.309520204	6.85E-10	1.21E-08	overrepresented
Lymphocytic choriomeningitis mammarenavirus	105	78.35820896	53.26119406	4.172820337	1.81E-09	2.87E-08	overrepresented
Variola virus	25	18.65671642	6.104477677	2.156588767	5.87E-09	8.49E-08	overrepresented
Reston ebolavirus	71	52.98507463	31.37313432	3.849216153	1.97E-08	2.61E-07	overrepresented
Hepacivirus C	84	62.68656716	80.29850756	3.262407233	6.72E-08	7.64E-07	underrepresented
Bovine parainfluenza 3 virus	22	16.41791045	5.985074677	1.932629342	6.73E-08	7.64E-07	overrepresented
Human immunodeficiency virus 1	122	91.04477612	97.52985074	1.267059398	3.08E-07	3.27E-06	underrepresented
Marburg marburgvirus	70	52.23880597	30.23880598	4.444168764	7.41E-07	7.36E-06	overrepresented
Indiana vesiculovirus	25	18.65671642	40.72388055	4.524174928	1.07E-06	9.56E-06	underrepresented
Mammalian orthorubulavirus 5	89	66.41791045	46.02985072	4.181203894	1.08E-06	9.56E-06	overrepresented
Human coronavirus HKU1	60	44.7761194	62.83582094	3.775555888	1.72E-06	1.44E-05	underrepresented
Alphapapillomavirus 2	28	20.89552239	42.28358203	4.583427314	3.07E-06	2.44E-05	underrepresented
Human herpesvirus 3	130	97.01492537	83.29104482	2.969761348	3.82E-06	2.89E-05	overrepresented
Influenza B virus	85	63.43283582	44.41044769	4.175300054	5.22E-06	3.77E-05	overrepresented
Mumps orthorubulavirus	12	8.955223881	26.92537318	3.959808071	5.68E-06	3.92E-05	underrepresented
Eastern equine encephalitis virus	8	5.970149254	19.47761186	3.025320503	8.01E-06	5.31E-05	underrepresented
Human immunodeficiency virus 2	83	61.94029851	78.01492538	3.743264564	1.75E-05	0.000111466	underrepresented
Hendra henipavirus	80	59.70149254	42.04477603	4.147893415	2.07E-05	0.000126822	overrepresented
Alphapapillomavirus 6	29	21.64179104	38.65671643	4.048763175	2.64E-05	0.000155457	underrepresented
Orthohepevirus A	14	10.44776119	26.30597016	3.926560732	5.37E-05	0.000305211	underrepresented
Rift Valley fever phlebovirus	12	8.955223881	24.2238806	3.791049579	5.64E-05	0.000309009	underrepresented
Human herpesvirus 1	72	53.73134328	69.00746263	3.844148916	7.07E-05	0.000374797	underrepresented
Human mastadenovirus C	122	91.04477612	78.00746273	3.307709499	8.10E-05	0.000415328	overrepresented
Alphapapillomavirus 13	8	5.970149254	17.641791	2.980397395	9.00E-05	0.000447085	underrepresented
Gammapapillomavirus 1	8	5.970149254	19.57462684	3.492031858	9.78E-05	0.000471458	underrepresented
Alphapapillomavirus 4	16	11.94029851	26.54477613	3.909158361	0.000186997	0.000874484	underrepresented
Human orthorubulavirus 2	19	14.17910448	28.64179109	3.882481113	0.000195227	0.000886886	underrepresented
Human mastadenovirus A	61	45.52238806	30.92537317	4.01992741	0.000282146	0.001246143	overrepresented
Enterovirus D	42	31.34328358	19.76119398	3.245950212	0.000359488	0.001544828	overrepresented
Alphapapillomavirus 10	18	13.43283582	27.40298509	4.043313088	0.000550039	0.002301479	underrepresented
Mamastrovirus 1	50	37.31343284	52.03731346	4.272995748	0.000569376	0.002321303	underrepresented
Betapapillomavirus 2	34	25.37313433	40.97761191	4.762643742	0.001051277	0.004178828	underrepresented
Banna virus	45	33.58208955	46.52238804	4.008576338	0.001245921	0.004831743	underrepresented
Molluscum contagiosum virus	48	35.82089552	23.85074625	3.757514165	0.001444259	0.005467551	overrepresented
Rabies lyssavirus	71	52.98507463	40.44776113	4.047373548	0.001950673	0.007212952	overrepresented
Snowshoe hare orthobunyavirus	19	14.17910448	24.11194029	3.237646965	0.002155558	0.007789401	underrepresented
Epstein-Barr virus	131	97.76119403	90.36567156	2.416662659	0.00221174	0.007814814	overrepresented
Alphapapillomavirus 9	71	52.98507463	65.52985074	4.130871916	0.002390763	0.008263726	underrepresented
Gammapapillomavirus 3	3	2.23880597	8.723880713	2.201291308	0.003218785	0.010889081	underrepresented
Human adenovirus A	51	38.05970149	26.70149252	3.909626033	0.003670296	0.011984721	overrepresented
Human herpesvirus 8	107	79.85074627	87.93283583	2.788360354	0.003749402	0.011984721	underrepresented
Mupapillomavirus 2	25	18.65671642	29.24626868	3.65548555	0.00376878	0.011984721	underrepresented
Human polyomavirus 4	15	11.19402985	5.798507493	1.90588357	0.004640536	0.014276651	overrepresented
Sindbis virus	16	11.94029851	21.87313433	3.511053472	0.004669093	0.014276651	underrepresented
Primate T-lymphotropic virus 3	6	4.47761194	11.69402986	2.561222724	0.004838898	0.014516693	underrepresented
Alphapapillomavirus 3	8	5.970149254	14.15671641	2.965135755	0.005763502	0.016970311	underrepresented
Mupapillomavirus 1	10	7.462686567	16.47014918	3.293734197	0.006243208	0.017741497	underrepresented
Orf virus	6	4.47761194	12.17164182	2.813745551	0.006248577	0.017741497	underrepresented
Machupo virus	9	6.71641791	16.24626861	3.577964763	0.007733618	0.021572724	underrepresented
Lassa mammarenavirus	3	2.23880597	8.552238848	2.377530323	0.00792006	0.02171189	underrepresented
Dugbe virus	42	31.34328358	40.79850741	3.614256715	0.008894298	0.023969379	underrepresented
Rotavirus A	119	88.80597015	94.22388054	2.10975353	0.01022784	0.027103775	underrepresented
Rotavirus B	41	30.59701493	42.91044768	4.863630838	0.011349918	0.028957896	underrepresented
BK polyomavirus	4	2.985074627	8.992537397	2.375056438	0.011425831	0.028957896	underrepresented
Uukuniemi phlebovirus	13	9.701492537	17.65671636	3.146938218	0.011473883	0.028957896	underrepresented
Human polyomavirus 3	6	4.47761194	11.6940299	2.889419765	0.012506128	0.031069911	underrepresented
Hepatitis delta virus	3	2.23880597	8.970149343	2.737305022	0.013928067	0.034070195	underrepresented
Dhori thogotovirus	17	12.68656716	22.02985074	3.816280404	0.014354405	0.034581066	underrepresented
Alphapapillomavirus 8	7	5.223880597	11.32835826	2.528785468	0.015778627	0.0374448	underrepresented
Banzi virus	7	5.223880597	11.68656723	2.692214736	0.016372287	0.03828226	underrepresented
Human herpesvirus 2	93	69.40298507	77.55223883	3.42670158	0.01739916	0.040093718	underrepresented
Hepatovirus A	28	20.89552239	30.44029858	4.046393559	0.018332395	0.041640726	underrepresented
Simian foamy virus	60	44.7761194	36.88059702	3.432442457	0.021433274	0.047998459	overrepresented
Human coronavirus 229E	31	23.13432836	31.64925377	3.730732691	0.022467307	0.04893843	underrepresented
Alphapapillomavirus 1	15	11.19402985	19.55223881	3.662104482	0.022468588	0.04893843	underrepresented
Human polyomavirus 2	5	3.731343284	8.88059708	2.339559118	0.027739524	0.05960249	normally represented
Human adenovirus F	17	12.68656716	19.25373131	3.041084657	0.030812907	0.065323364	normally represented
Tai Forest ebolavirus	3	2.23880597	6.104477666	1.829146451	0.034568657	0.07232127	normally represented
Sabia mammarenavirus (isolate Human/Brasil/SPH114202/1990)	24	17.91044776	26.34328363	4.043897342	0.037039884	0.076484955	normally represented
Barmah forest virus	25	18.65671642	26.66417917	3.908582652	0.040492746	0.081714082	normally represented
Semliki forest virus	48	35.82089552	29.05223886	3.305668013	0.040600078	0.081714082	normally represented
Measles morbillivirus	45	33.58208955	42.46268651	4.354687383	0.041418167	0.082318607	normally represented
Colorado tick fever coltivirus	39	29.10447761	37.79104478	4.37918859	0.047300243	0.092848625	normally represented
Simian foamy virus type 1	18	13.43283582	19.71641791	3.259267511	0.053866061	0.103178206	normally represented
Human orthorubulavirus 4	45	33.58208955	26.55223883	3.648530778	0.054009307	0.103178206	normally represented
Bunyamwera orthobunyavirus	12	8.955223881	14.1567164	2.705211471	0.054509241	0.103178206	normally represented
Human betaherpesvirus 7	114	85.07462687	89.6119402	2.4618298	0.065319498	0.122185884	normally represented
Betapapillomavirus 3	8	5.970149254	11.60447764	3.098578884	0.069009296	0.127586954	normally represented
Lagos bat virus	1	0.746268657	3.246268688	1.40867601	0.075944738	0.138795555	normally represented
Sapporo virus	16	11.94029851	16.72388055	2.745748672	0.081477366	0.147214787	normally represented
Kokobera virus	21	15.67164179	21.82089545	3.568936634	0.084889805	0.151657066	normally represented
Hepatitis B virus	43	32.08955224	38.89552237	4.000231712	0.088869071	0.157002025	normally represented
Australian bat lyssavirus	10	7.462686567	11.82835821	2.682071924	0.103583545	0.180986634	normally represented
Human herpesvirus 6A	1	0.746268657	2.985074648	1.395133171	0.108554101	0.187609806	normally represented
Punta Toro phlebovirus	20	14.92537313	19.88805966	3.161482403	0.116476926	0.19913797	normally represented
Mayaro virus	50	37.31343284	30.89552244	4.105334115	0.117979634	0.199561296	normally represented
Alphapapillomavirus 7	45	33.58208955	40.05970146	4.267759417	0.129064424	0.216013088	normally represented
Betacoronavirus 1	103	76.86567164	70.33582085	4.338995926	0.132344128	0.219194962	normally represented
Torque teno midi virus 1	22	16.41791045	21.68656714	3.565309471	0.139473112	0.228620874	normally represented
La Crosse orthobunyavirus	1	0.746268657	2.99253734	1.531582612	0.14247625	0.231160447	normally represented
Wesselsbron virus	19	14.17910448	19.33582084	3.564165397	0.147946456	0.235707184	normally represented
Crimean-Congo hemorrhagic fever orthonairovirus	56	41.79104478	47.57462683	4.000365378	0.148243512	0.235707184	normally represented
Human cytomegalovirus	133	99.25373134	97.42537313	1.283293685	0.154232821	0.242802164	normally represented
Torque teno virus	40	29.85074627	35.67164183	4.103963583	0.156085878	0.243310339	normally represented
Betapapillomavirus 1	117	87.31343284	90.55223873	2.292732089	0.157761439	0.243534648	normally represented
Enterovirus B	26	19.40298507	24.34328356	3.568400656	0.166218467	0.254122464	normally represented
Hantaan orthohantavirus	56	41.79104478	47.83582084	4.38301503	0.167852656	0.254176878	normally represented
Torque teno mini virus 1	26	19.40298507	14.76865671	3.411259877	0.174292869	0.261439304	normally represented
Influenza C virus	33	24.62686567	29.29104485	3.851341964	0.225875091	0.335646163	normally represented
Gammapapillomavirus 2	18	13.43283582	17.28358204	3.209770267	0.230257673	0.335952834	normally represented
Nipah virus	35	26.11940299	30.91791047	4.000196638	0.230307288	0.335952834	normally represented
Primate erythroparvovirus 1	24	17.91044776	14.37313433	3.001275138	0.23855602	0.34182025	normally represented
Zika virus	5	3.731343284	6.126865729	2.032825632	0.238629231	0.34182025	normally represented
Japanese encephalitis virus	30	22.3880597	27.08208958	4.138491011	0.256695078	0.364415334	normally represented
Rotavirus X	2	1.492537313	3.21641799	1.557803407	0.268462492	0.377748109	normally represented
African green monkey simian foamy virus	31	23.13432836	19.58955222	3.244034659	0.274522919	0.38288723	normally represented
Chandipura vesiculovirus	16	11.94029851	9.208955285	2.528429558	0.280029637	0.387171412	normally represented
Tick-borne encephalitis virus	80	59.70149254	63.46268658	3.519414947	0.285205424	0.390928124	normally represented
Murray Valley encephalitis virus	19	14.17910448	17.46268651	3.090625953	0.28803924	0.391437942	normally represented
Tanapox virus	5	3.731343284	6.014925456	2.204164402	0.300187793	0.404490332	normally represented
Human respirovirus 1	16	11.94029851	14.88805967	2.926792291	0.313855648	0.418464631	normally represented
Rubella virus	6	4.47761194	3.097014955	1.376358027	0.315822363	0.418464631	normally represented
Powassan virus	31	23.13432836	26.97761195	3.927993144	0.327859506	0.430823648	normally represented
Human metapneumovirus	41	30.59701493	26.84328359	3.91519767	0.337680222	0.440091437	normally represented
Alphapapillomavirus 5	38	28.35820896	24.73880595	3.838173743	0.345680248	0.446854954	normally represented
Onyong-nyong virus	37	27.6119403	31.29104481	3.964883591	0.353447821	0.453211319	normally represented
Duvenhage virus	9	6.71641791	8.738806036	2.213015419	0.360789889	0.458924739	normally represented
Yaba monkey tumor virus	48	35.82089552	32.32089556	3.891042022	0.368385408	0.4648673	normally represented
Human respirovirus 3	23	17.1641791	14.35074625	3.255252021	0.38743681	0.485058684	normally represented
Human mastadenovirus B	45	33.58208955	36.90298507	4.013001351	0.40793437	0.506730976	normally represented
Getah virus	22	16.41791045	19.48507461	3.742475475	0.412469759	0.508392959	normally represented
Guanarito mammarenavirus (isolate Human/Venezuela/NH-95551/1990)	36	26.86567164	24.11194028	3.454521218	0.425370614	0.520260981	normally represented
Human betaherpesvirus 6A	127	94.7761194	96.14925369	1.742004105	0.430550506	0.522576568	normally represented
Sudan ebolavirus	29	21.64179104	24.33582086	3.527358126	0.445014493	0.536040185	normally represented
Human herpesvirus 6B	61	45.52238806	49.02238807	4.759808224	0.462142343	0.552485959	normally represented
Human mastadenovirus F	32	23.88059701	26.70149262	4.059281372	0.487102281	0.577979572	normally represented
Primate T-lymphotropic virus 1	36	26.86567164	24.4850746	3.478861842	0.49378369	0.581567457	normally represented
Human picobirnavirus	16	11.94029851	14.07462686	3.291624196	0.516718511	0.60410473	normally represented
Influenza A virus	117	87.31343284	85.52238809	2.927993347	0.540738187	0.62018321	normally represented
Cercopithecine herpesvirus 1	10	7.462686567	8.962686683	2.45912055	0.541878889	0.62018321	normally represented
Cardiovirus A	27	20.14925373	22.26119402	3.464862522	0.542172744	0.62018321	normally represented
Murine leukemia virus	14	10.44776119	11.85074632	2.488195239	0.57285183	0.642720056	normally represented
Puumala orthohantavirus	3	2.23880597	3.246268642	1.791845558	0.573946617	0.642720056	normally represented
Human coronavirus NL63	38	28.35820896	30.80597019	4.354144762	0.574001559	0.642720056	normally represented
Parechovirus A	54	40.29850746	42.48507459	4.27220578	0.608782394	0.676897907	normally represented
Human adenovirus C	21	15.67164179	14.3880597	2.820505004	0.649044956	0.716653806	normally represented
Rotavirus C	45	33.58208955	35.23880596	4.155156265	0.690104389	0.754124823	normally represented
Enterovirus A	38	28.35820896	26.76865672	4.018996726	0.692466819	0.754124823	normally represented
Severe acute respiratory syndrome coronavirus	48	35.82089552	34.46268661	3.811708004	0.721596866	0.780502732	normally represented
Ilheus virus	31	23.13432836	24.30597018	3.529526366	0.73992371	0.79491804	normally represented
Isfahan vesiculovirus	17	12.68656716	11.82089556	2.825765456	0.759338687	0.810301015	normally represented
Dengue virus	92	68.65671642	69.85074625	3.999837998	0.765306703	0.811225105	normally represented
Yellow fever virus	43	32.08955224	31.08955231	3.875868357	0.796401679	0.838595146	normally represented
Vaccinia virus	132	98.50746269	98.71641789	1.023341933	0.838205715	0.876807294	normally represented
Ross River virus	41	30.59701493	31.02238808	3.752023223	0.909735902	0.940258974	normally represented
Enterovirus C	131	97.76119403	97.88059701	1.064511729	0.910691082	0.940258974	normally represented
Chikungunya virus	8	5.970149254	6.179104512	2.067902769	0.919513033	0.943242402	normally represented
Saint Louis encephalitis virus	33	24.62686567	24.30597015	3.594278954	0.928859726	0.946722413	normally represented
Human adenovirus E	16	11.94029851	11.76865678	2.44158086	0.943955419	0.952559302	normally represented
West Nile virus	20	14.92537313	14.71641787	3.117953072	0.946568363	0.952559302	normally represented
Venezuelan equine encephalitis virus	91	67.91044776	68.1492537	4.402710388	0.956743371	0.956743371	normally represented
