## Supplementary Table 8 for "Viral Burden: New insights into Estimating IgG Recognition Across Human Populations"

genus	n	ratio	mean.control	sd.control	p.values	adj.p	flag
Orthopneumovirus	112	83.58208955	53.55223887	4.095895812	2.27E-13	1.50E-11	overrepresented
Alphapapillomavirus	120	89.55223881	97.64925373	1.215763073	2.74E-11	9.03E-10	underrepresented
Norovirus	91	67.91044776	42.14179099	4.103216525	3.38E-10	7.44E-09	overrepresented
Nupapillomavirus	43	32.08955224	11.67164185	3.309520183	6.85E-10	1.13E-08	overrepresented
Hepacivirus	84	62.68656716	80.2985076	3.262407236	6.72E-08	8.87E-07	underrepresented
Gammainfluenzavirus	101	75.37313433	54.85074633	3.987865571	2.66E-07	2.92E-06	overrepresented
Marburgvirus	70	52.23880597	30.23880599	4.444168746	7.41E-07	6.99E-06	overrepresented
Orthobunyavirus	27	20.14925373	36.52985072	3.358208898	1.07E-06	8.85E-06	underrepresented
Embecovirus	60	44.7761194	62.83582095	3.775555848	1.72E-06	1.26E-05	underrepresented
Varicellovirus	130	97.01492537	83.29104484	2.969761329	3.82E-06	2.52E-05	overrepresented
Gammapapillomavirus	26	19.40298507	38.88059701	4.431518063	1.11E-05	6.64E-05	underrepresented
Simplexvirus	114	85.07462687	93.1492536	1.922122012	2.66E-05	0.000146226	underrepresented
Orthohepevirus	14	10.44776119	26.30597016	3.926560742	5.37E-05	0.000272873	underrepresented
Mupapillomavirus	34	25.37313433	40.75373126	3.968627444	0.000106386	0.000501534	underrepresented
Mammarenavirus	132	98.50746269	88.67910442	2.739513317	0.000333698	0.001468271	overrepresented
Rotavirus	124	92.53731343	97.65671641	1.473647999	0.000512826	0.002115408	underrepresented
Mamastrovirus	50	37.31343284	52.03731347	4.272995773	0.000569376	0.002210519	underrepresented
Betapapillomavirus	119	88.80597015	94.68656705	1.807178974	0.001137842	0.004172087	underrepresented
Seadornavirus	45	33.58208955	46.52238805	4.00857638	0.001245923	0.004327943	underrepresented
Betainfluenzavirus	4	2.985074627	12.29104485	2.896031626	0.001311952	0.004329442	underrepresented
Molluscipoxvirus	48	35.82089552	23.85074628	3.757514187	0.001444259	0.0045391	overrepresented
Lymphocryptovirus	131	97.76119403	90.36567151	2.416662669	0.002211737	0.006635211	overrepresented
Rhadinovirus	107	79.85074627	87.93283579	2.78836035	0.003749404	0.010759161	underrepresented
Parapoxvirus	6	4.47761194	12.17164184	2.813745506	0.006248569	0.017112211	underrepresented
Orthonairovirus	79	58.95522388	68.77611933	3.607503249	0.006481898	0.017112211	underrepresented
Vesiculovirus	53	39.55223881	52.25373134	5.030201712	0.011568306	0.0293657	underrepresented
Deltavirus	3	2.23880597	8.970149357	2.737305013	0.013928067	0.033835402	underrepresented
Thogotovirus	17	12.68656716	22.02985073	3.816280432	0.014354413	0.033835402	underrepresented
Hepatovirus	28	20.89552239	30.44029857	4.046393593	0.018332379	0.041721965	underrepresented
Henipavirus	93	69.40298507	59.49253736	4.299539563	0.021166453	0.045688333	overrepresented
Betapolyomavirus	28	20.89552239	30.82089559	4.315759154	0.021459672	0.045688333	underrepresented
Respirovirus	54	40.29850746	31.380597	4.176485456	0.032739239	0.067524681	normally represented
Morbillivirus	45	33.58208955	42.46268652	4.354687376	0.041418195	0.08283639	normally represented
Coltivirus	39	29.10447761	37.79104478	4.379188565	0.047300233	0.091818099	normally represented
Phlebovirus	89	66.41791045	58.6865672	4.071651688	0.057587846	0.108594223	normally represented
Orthorubulavirus	114	85.07462687	78.04477621	3.823202214	0.065954354	0.120780342	normally represented
Alphatorquevirus	18	13.43283582	19.76119396	3.463928887	0.067710192	0.120780342	normally represented
Orthohantavirus	56	41.79104478	49.50000001	4.376021018	0.078130861	0.135700969	normally represented
Sapovirus	16	11.94029851	16.72388051	2.74574866	0.081477365	0.137884771	normally represented
Orthohepadnavirus	43	32.08955224	38.89552234	4.000231702	0.088869037	0.146633911	normally represented
Lyssavirus	81	60.44776119	53.52238814	4.182818075	0.097788348	0.15741539	normally represented
Gammatorquevirus	22	16.41791045	21.68656712	3.565309489	0.139473137	0.219172073	normally represented
Cytomegalovirus	133	99.25373134	97.42537312	1.283293722	0.154232792	0.236729402	normally represented
Betatorquevirus	26	19.40298507	14.76865671	3.411259854	0.174292866	0.261439299	normally represented
Alphacoronavirus	62	46.26865672	52.22388061	4.495141358	0.185233017	0.271675091	normally represented
Flavivirus	131	97.76119403	98.85820888	0.9028732	0.224355927	0.316356958	normally represented
Betacoronavirus	113	84.32835821	79.9328359	3.624887213	0.2252845	0.316356958	normally represented
Erythroparvovirus	24	17.91044776	14.3731343	3.001275106	0.238556009	0.328014513	normally represented
Mastadenovirus	131	97.76119403	96.06716413	1.529230114	0.267962636	0.360929265	normally represented
Lentivirus	132	98.50746269	99.22388055	0.670174369	0.285068616	0.376290573	normally represented
Deltaretrovirus	39	29.10447761	33.22388064	3.950990274	0.297121802	0.384510567	normally represented
Rubivirus	6	4.47761194	3.097014985	1.376358048	0.315822328	0.400851416	normally represented
Metapneumovirus	41	30.59701493	26.84328358	3.915197712	0.337680172	0.420507384	normally represented
Picobirnavirus	16	11.94029851	14.07462686	3.291624164	0.516718635	0.627778965	normally represented
Roseolovirus	133	99.25373134	99.59701486	0.545203968	0.528928042	0.627778965	normally represented
Alphainfluenzavirus	117	87.31343284	85.52238811	2.927993343	0.540738183	0.627778965	normally represented
Cardiovirus	27	20.14925373	22.26119404	3.464862546	0.542172743	0.627778965	normally represented
Gammaretrovirus	14	10.44776119	11.85074633	2.488195225	0.572851807	0.651865849	normally represented
Spumavirus	82	61.19402985	58.88805979	4.22032687	0.584793716	0.654176022	normally represented
Parechovirus	54	40.29850746	42.48507457	4.272205758	0.608782295	0.669660525	normally represented
Enterovirus	132	98.50746269	98.94029847	0.888585574	0.626183516	0.677510033	normally represented
Orthopoxvirus	132	98.50746269	98.94029847	0.943844243	0.64653053	0.688242178	normally represented
Yatapoxvirus	50	37.31343284	36.32089554	4.10129663	0.808775776	0.847288908	normally represented
Alphavirus	129	96.26865672	96.6492537	1.705370244	0.823398849	0.848606273	normally represented
Ebolavirus	98	73.13432836	73.9253731	3.815307431	0.835748602	0.848606273	normally represented
unclassified Anelloviridae	27	20.14925373	19.93283577	3.189684061	0.945905557	0.945905557	normally represented
