## Supplementary Table 9 for "Viral Burden: New insights into Estimating IgG Recognition Across Human Populations"

family	n	ratio	mean.control	sd.control	p.values	adj.p	flag
Peribunyaviridae	27	20.14925373	36.52985072	3.358208898	1.07E-06	1.11E-05	underrepresented
Orthocoronavirinae	60	44.7761194	62.83582095	3.775555848	1.72E-06	1.34E-05	underrepresented
Hepeviridae	14	10.44776119	26.30597016	3.926560742	5.37E-05	0.000277697	underrepresented
Reoviridae	128	95.52238806	99.00746263	0.900377512	0.000108531	0.000480639	underrepresented
Papillomaviridae	133	99.25373134	99.94776117	0.191367551	0.000287083	0.001112447	underrepresented
Astroviridae	50	37.31343284	52.03731347	4.272995773	0.000569376	0.001765066	underrepresented
Nairoviridae	79	58.95522388	68.77611933	3.607503249	0.006481898	0.018267167	underrepresented
Kolmioviridae	3	2.23880597	8.970149357	2.737305013	0.013928067	0.035980841	underrepresented
Pneumoviridae	117	87.31343284	65.55970147	4.029787869	6.73E-08	1.04E-06	overrepresented
Caliciviridae	92	68.65671642	51.4179105	3.88207544	8.97E-06	5.56E-05	overrepresented
Arenaviridae	132	98.50746269	88.67910442	2.739513317	0.000333698	0.001149404	overrepresented
Polyomaviridae	28	20.89552239	30.82089559	4.315759154	0.021459672	0.051173063	normally represented
Flaviviridae	132	98.50746269	99.62686561	0.53562729	0.036627537	0.081103833	normally represented
Phenuiviridae	89	66.41791045	58.6865672	4.071651688	0.057587846	0.119014881	normally represented
Hantaviridae	56	41.79104478	49.50000001	4.376021018	0.078130861	0.14499685	normally represented
Filoviridae	117	87.31343284	81.47761204	3.398182524	0.085917806	0.14499685	normally represented
Picornaviridae	132	98.50746269	99.56716411	0.620124145	0.087478161	0.14499685	normally represented
Hepadnaviridae	43	32.08955224	38.89552234	4.000231702	0.088869037	0.14499685	normally represented
Anelloviridae	68	50.74626866	56.59701497	3.739204785	0.1176525	0.182361375	normally represented
Orthomyxoviridae	131	97.76119403	94.91044771	1.883691149	0.130182413	0.192174038	normally represented
Retroviridae	133	99.25373134	99.77611936	0.430858426	0.225345736	0.317532628	normally represented
Parvoviridae	24	17.91044776	14.3731343	3.001275106	0.238556009	0.321532013	normally represented
Adenoviridae	131	97.76119403	96.06716413	1.529230114	0.267962636	0.346118405	normally represented
Coronaviridae	124	92.53731343	89.82089542	2.637967683	0.303132582	0.375884402	normally represented
Matonaviridae	6	4.47761194	3.097014985	1.376358048	0.315822328	0.376557391	normally represented
Picobirnaviridae	16	11.94029851	14.07462686	3.291624164	0.516718635	0.593269544	normally represented
Paramyxoviridae	130	97.01492537	95.96268652	1.83134406	0.565581178	0.626179162	normally represented
Poxviridae	133	99.25373134	99.49253726	0.626441931	0.703047331	0.751533354	normally represented
Rhabdoviridae	105	78.35820896	77.35074629	3.994736553	0.80088833	0.823398849	normally represented
Togaviridae	129	96.26865672	96.6492537	1.705370244	0.823398849	0.823398849	normally represented
Herpesviridae	134	100	100	0	0	1	normally represented
