## Supplementary Table 11 for "Viral Burden: New insights into Estimating IgG Recognition Across Human Populations"

Sample number:	Laboratory number:	Lot Number:	Gender:	Age:	Race:	Group:
1	866	HMN40866	Male	26	Black	USA
3	868	HMN40868	Male	45	Black	USA
4	869	HMN40869	Male	60	Black	USA
5	937	HMN40937	Female	30	Caucasian	USA
6	938	HMN40938	Female	17	Black	USA
7	939	HMN40939	Female	57	Black	USA
8	940	HMN40940	Female	60	Black	USA
9	870	HMN40870	Male	35	Black	USA
10	871	HMN40871	Male	19	Hispanic	USA
11	872	HMN40872	Male	24	Caucasian	USA
12	873	HMN40873	Male	40	Caucasian	USA
13	941	HMN40941	Female	18	Hispanic	USA
14	942	HMN40942	Female	19	Black	USA
16	944	HMN40944	Female	61	Black	USA
17	874	HMN40874	Male	18	Hispanic	USA
18	875	HMN40875	Male	35	Caucasian	USA
19	876	HMN40876	Male	51	Black	USA
20	877	HMN40877	Male	56	Hispanic	USA
21	945	HMN40945	Female	28	Black	USA
22	946	HMN40946	Female	27	Hispanic	USA
23	947	HMN40947	Female	21	Hispanic	USA
25	878	HMN40878	Male	47	Hispanic	USA
26	879	HMN40879	Male	57	Hispanic	USA
27	880	HMN40880	Male	18	Black	USA
28	881	HMN40881	Male	27	Black	USA
29	906	HMN40906	Male	37	Hispanic	USA
30	907	HMN40907	Male	50	Hispanic	USA
31	908	HMN40908	Male	30	Black	USA
33	882	HMN40882	Male	48	Hispanic	USA
34	883	HMN40883	Male	38	Black	USA
35	884	HMN40884	Male	28	Black	USA
36	885	HMN40885	Male	61	Hispanic	USA
37	910	HMN40910	Male	23	Hispanic	USA
38	911	HMN40911	Male	21	Hispanic	USA
40	913	HMN40913	Male	37	Hispanic	USA
41	886	HMN40886	Male	57	Black	USA
42	887	HMN40887	Male	30	Caucasian	USA
43	888	HMN40888	Male	67	Hispanic	USA
44	889	HMN40889	Male	63	Hispanic	USA
46	915	HMN40915	Male	29	Hispanic	USA
47	919	HMN40919	Female	27	Hispanic	USA
48	920	HMN40920	Female	37	Hispanic	USA
49	890	HMN40890	Male	72	Hispanic	USA
51	892	HMN40892	Male	57	Caucasian	USA
52	893	HMN40893	Male	35	Black	USA
53	921	HMN40921	Female	30	Black	USA
54	922	HMN40922	Female	45	Black	USA
55	923	HMN40923	Female	69	Caucasian	USA
56	909	HMN40924	Female	70	Hispanic	USA
57	894	HMN40894	Male	36	Black	USA
58	895	HMN40895	Male	42	Caucasian	USA
59	896	HMN40896	Male	50	Hispanic	USA
60	897	HMN40897	Male	42	Hispanic	USA
61	925	HMN40925	Female	72	Black	USA
62	926	HMN40926	Female	63	Hispanic	USA
63	927	HMN40927	Female	69	Black	USA
64	928	HMN40928	Female	37	Caucasian	USA
65	898	HMN40898	Male	59	Hispanic	USA
66	899	HMN40899	Male	45	Black	USA
67	900	HMN40900	Male	27	Hispanic	USA
68	901	HMN40901	Male	29	Black	USA
69	949	HMN40949	Female	33	Hispanic	USA
70	950	HMN40950	Female	60	Hispanic	USA
71	951	HMN40951	Female	61	Hispanic	USA
72	952	HMN40952	Female	56	Hispanic	USA
73	902	HMN40902	Male	28	Black	USA
74	903	HMN40903	Male	26	Hispanic	USA
75	904	HMN40904	Male	27	Hispanic	USA
76	905	HMN40905	Male	30	Hispanic	USA
77	953	HMN40953	Female	28	Hispanic	USA
78	954	HMN40954	Female	47	Hispanic	USA
79	955	HMN40955	Female	36	Black	USA
80	956	HMN40956	Female	37	Black	USA
81	929	HMN40929	Female	45	Caucasian	USA
82	930	HMN40930	Female	30	Caucasian	USA
83	931	HMN40931	Female	23	Caucasian	USA
84	932	HMN40932	Female	44	Black	USA
85	957	HMN40957	Female	34	Hispanic	USA
86	958	HMN40958	Female	38	Hispanic	USA
87	959	HMN40959	Female	48	Black	USA
88	960	HMN40960	Female	24	Hispanic	USA
89	933	HMN40933	Female	41	Caucasian	USA
90	934	HMN40934	Female	39	Caucasian	USA
91	935	HMN40935	Female	36	Caucasian	USA
92	936	HMN40936	Female	55	Caucasian	USA
93	961	HMN40961	Female	32	Black	USA
95	963	HMN40963	Female	27	Hispanic	USA
96	964	HMN40964	Female	56	Hispanic	USA
97	151	101	NA	NA	NA	PL
99	152	87	NA	NA	NA	PL
101	175	197C	Male	NA	NA	PL
103	176	340C	Male	NA	NA	PL
105	153	88	NA	NA	NA	PL
107	154	91	NA	NA	NA	PL
109	177	195C	Male	NA	NA	PL
111	178	361C	Male	NA	NA	PL
113	155	92	NA	NA	NA	PL
115	156	93	NA	NA	NA	PL
117	179	192C	Male	NA	NA	PL
119	180	389C	Male	NA	NA	PL
121	157	95	NA	NA	NA	PL
123	158	99	NA	NA	NA	PL
125	181	189C	Male	NA	NA	PL
127	182	373C	Male	NA	NA	PL
129	159	98	NA	NA	NA	PL
131	160	94	NA	NA	NA	PL
133	183	185C	Male	NA	NA	PL
135	184	370C	Male	NA	NA	PL
137	161	343C	Female	NA	NA	PL
139	162	349C	Female	NA	NA	PL
141	185	216C	Male	NA	NA	PL
143	186	346C	Male	NA	NA	PL
145	163	383C	Female	NA	NA	PL
147	164	386C	Female	NA	NA	PL
149	187	39C	Male	NA	NA	PL
151	188	180C	Male	NA	NA	PL
153	165	376C	Female	NA	NA	PL
155	166	24C	Female	NA	NA	PL
157	189	212C	Male	NA	NA	PL
161	167	72C	Female	NA	NA	PL
163	168	379C	Female	NA	NA	PL
165	191	61	NA	NA	NA	PL
167	192	62	NA	NA	NA	PL
171	170	358C	Male	NA	NA	PL
173	193	63	NA	NA	NA	PL
175	194	64	NA	NA	NA	PL
177	171	364C	Male	NA	NA	PL
179	172	355C	Male	NA	NA	PL
181	195	65	NA	NA	NA	PL
183	196	66	NA	NA	NA	PL
185	173	206C	Male	NA	NA	PL
187	174	335C	Male	NA	NA	PL
189	197	67	NA	NA	NA	PL
191	198	68	NA	NA	NA	PL
