## Supplementary Table 13 for "Viral Burden: New insights into Estimating IgG Recognition Across Human Populations"

species	n.US	fraction.US	n.PL	fraction.PL	p.value	adj.p	overrepresented	group
Nupapillomavirus 1	15	17.04545455	28	60.86956522	8.59E-12	1.37E-09	PL	BOTH
Saint Louis encephalitis virus	10	11.36363636	23	50	2.69E-11	2.14E-09	PL	BOTH
Hendra henipavirus	42	47.72727273	38	82.60869565	4.01E-07	1.74E-05	PL	BOTH
Betacoronavirus 1	59	67.04545455	44	95.65217391	4.87E-07	1.74E-05	PL	BOTH
Alphapapillomavirus 9	36	40.90909091	35	76.08695652	5.49E-07	1.74E-05	PL	BOTH
Kokobera virus	7	7.954545455	14	30.43478261	3.03E-06	8.03E-05	PL	BOTH
Bovine parainfluenza 3 virus	22	25	0	0	3.58E-06	8.13E-05	US	US.only
Japanese encephalitis virus	12	13.63636364	18	39.13043478	7.27E-06	0.000144444	PL	BOTH
Dugbe virus	19	21.59090909	23	50	1.03E-05	0.000182393	PL	BOTH
Australian bat lyssavirus	2	2.272727273	8	17.39130435	1.89E-05	0.000300323	PL	BOTH
Variola virus	10	11.36363636	15	32.60869565	5.28E-05	0.000762772	PL	BOTH
Human polyomavirus 4	5	5.681818182	10	21.73913043	8.29E-05	0.001098131	PL	BOTH
Pichinde mammarenavirus	9	10.22727273	13	28.26086957	0.000272582	0.003333885	PL	BOTH
Mayaro virus	26	29.54545455	24	52.17391304	0.000762784	0.008663052	PL	BOTH
Banna virus	23	26.13636364	22	47.82608696	0.000909788	0.009643754	PL	BOTH
Ross River virus	34	38.63636364	7	15.2173913	0.000999071	0.009928271	US	BOTH
Human herpesvirus 8	65	73.86363636	42	91.30434783	0.001453243	0.013592101	PL	BOTH
Human coronavirus HKU1	33	37.5	27	58.69565217	0.002192671	0.019368593	PL	BOTH
Punta Toro phlebovirus	9	10.22727273	11	23.91304348	0.003648455	0.030531807	PL	BOTH
Influenza B virus	50	56.81818182	35	76.08695652	0.004011754	0.031893448	PL	BOTH
Machupo virus	3	3.409090909	6	13.04347826	0.004288981	0.032473711	PL	BOTH
Yaba monkey tumor virus	26	29.54545455	22	47.82608696	0.005621429	0.040627602	PL	BOTH
Mammalian orthorubulavirus 5	53	60.22727273	36	78.26086957	0.005887996	0.040703975	PL	BOTH
Alphapapillomavirus 2	14	15.90909091	14	30.43478261	0.007753936	0.051369823	NO	BOTH
Bunyamwera orthobunyavirus	5	5.681818182	7	15.2173913	0.010301577	0.065518033	NO	BOTH
Venezuelan equine encephalitis virus	55	62.5	36	78.26086957	0.014316695	0.082411624	NO	BOTH
Human adenovirus F	8	9.090909091	9	19.56521739	0.01479581	0.082411624	NO	BOTH
Cercopithecine herpesvirus 1	4	4.545454545	6	13.04347826	0.01504603	0.082411624	NO	BOTH
Mupapillomavirus 1	4	4.545454545	6	13.04347826	0.01504603	0.082411624	NO	BOTH
Mamastrovirus 1	28	31.81818182	22	47.82608696	0.015549363	0.082411624	NO	BOTH
Getah virus	11	12.5	11	23.91304348	0.018756024	0.095882287	NO	BOTH
Hantaan orthohantavirus	32	36.36363636	24	52.17391304	0.019297064	0.095882287	NO	BOTH
Gammapapillomavirus 1	3	3.409090909	5	10.86956522	0.021426321	0.099110938	NO	BOTH
Dengue virus	56	63.63636364	36	78.26086957	0.021708092	0.099110938	NO	BOTH
Semliki forest virus	27	30.68181818	21	45.65217391	0.021816873	0.099110938	NO	BOTH
Human coronavirus 229E	25	28.40909091	6	13.04347826	0.023267708	0.10276571	NO	BOTH
Sabia mammarenavirus (isolate Human/Brasil/SPH114202/1990)	20	22.72727273	4	8.695652174	0.02418765	0.103941521	NO	BOTH
Reston ebolavirus	42	47.72727273	29	63.04347826	0.025443321	0.106460213	NO	BOTH
Rubella virus	2	2.272727273	4	8.695652174	0.029426394	0.119969146	NO	BOTH
Sindbis virus	14	15.90909091	2	4.347826087	0.032303467	0.125920856	NO	BOTH
Gammapapillomavirus 2	9	10.22727273	9	19.56521739	0.032470158	0.125920856	NO	BOTH
Toscana phlebovirus	41	46.59090909	28	60.86956522	0.036565813	0.138427721	NO	BOTH
Influenza C virus	26	29.54545455	7	15.2173913	0.039780554	0.147095538	NO	BOTH
Betapapillomavirus 1	80	90.90909091	37	80.43478261	0.042277047	0.152773873	NO	BOTH
Alphapapillomavirus 8	7	7.954545455	0	0	0.044171073	0.15415235	NO	US.only
African green monkey simian foamy virus	17	19.31818182	14	30.43478261	0.045567047	0.15415235	NO	BOTH
Powassan virus	17	19.31818182	14	30.43478261	0.045567047	0.15415235	NO	BOTH
Molluscum contagiosum virus	36	40.90909091	12	26.08695652	0.05362809	0.174207769	NO	BOTH
Human immunodeficiency virus 1	78	88.63636364	44	95.65217391	0.053686671	0.174207769	NO	BOTH
Human mastadenovirus B	26	29.54545455	19	41.30434783	0.062173361	0.188494026	NO	BOTH
Rotavirus C	26	29.54545455	19	41.30434783	0.062173361	0.188494026	NO	BOTH
Murray Valley encephalitis virus	10	11.36363636	9	19.56521739	0.062831342	0.188494026	NO	BOTH
Snowshoe hare orthobunyavirus	10	11.36363636	9	19.56521739	0.062831342	0.188494026	NO	BOTH
Murine leukemia virus	7	7.954545455	7	15.2173913	0.065495565	0.192848052	NO	BOTH
Hepatovirus A	22	25	6	13.04347826	0.075882769	0.212928315	NO	BOTH
Junin mammarenavirus	45	51.13636364	29	63.04347826	0.076337052	0.212928315	NO	BOTH
Human immunodeficiency virus 2	51	57.95454545	32	69.56521739	0.076933221	0.212928315	NO	BOTH
Human polyomavirus 3	6	6.818181818	0	0	0.077671964	0.212928315	NO	US.only
Hepatitis B virus	25	28.40909091	18	39.13043478	0.08246943	0.222248124	NO	BOTH
Marburg marburgvirus	50	56.81818182	20	43.47826087	0.094707847	0.250975795	NO	BOTH
Mumps orthorubulavirus	6	6.818181818	6	13.04347826	0.098402401	0.252354545	NO	BOTH
Rift Valley fever phlebovirus	6	6.818181818	6	13.04347826	0.098402401	0.252354545	NO	BOTH
Guanarito mammarenavirus (isolate Human/Venezuela/NH-95551/1990)	21	23.86363636	15	32.60869565	0.125965286	0.317912388	NO	BOTH
Human respirovirus 3	13	14.77272727	10	21.73913043	0.136628328	0.339436003	NO	BOTH
Parechovirus A	39	44.31818182	15	32.60869565	0.144359906	0.353126541	NO	BOTH
Enterovirus B	20	22.72727273	6	13.04347826	0.152521198	0.367437431	NO	BOTH
Crimean-Congo hemorrhagic fever orthonairovirus	34	38.63636364	22	47.82608696	0.154855436	0.367492752	NO	BOTH
Torque teno mini virus 1	15	17.04545455	11	23.91304348	0.161414101	0.377424149	NO	BOTH
Human betaherpesvirus 7	73	82.95454545	41	89.13043478	0.176187283	0.400740046	NO	BOTH
Human respiratory syncytial virus	76	86.36363636	36	78.26086957	0.176426435	0.400740046	NO	BOTH
Rabies lyssavirus	44	50	27	58.69565217	0.183924821	0.41188798	NO	BOTH
Human adenovirus A	31	35.22727273	20	43.47826087	0.187874926	0.413911927	NO	BOTH
Tick-borne encephalitis virus	50	56.81818182	30	65.2173913	0.191756407	0.413911927	NO	BOTH
Enterovirus C	87	98.86363636	44	95.65217391	0.192638255	0.413911927	NO	BOTH
Torque teno virus	24	27.27272727	16	34.7826087	0.195276429	0.413986029	NO	BOTH
Hepatitis delta virus	1	1.136363636	2	4.347826087	0.200053587	0.418533162	NO	BOTH
Yellow fever virus	26	29.54545455	17	36.95652174	0.21021371	0.434077662	NO	BOTH
Alphapapillomavirus 3	7	7.954545455	1	2.173913043	0.219764719	0.438605342	NO	BOTH
Betapapillomavirus 3	7	7.954545455	1	2.173913043	0.219764719	0.438605342	NO	BOTH
Alphapapillomavirus 13	4	4.545454545	4	8.695652174	0.220681933	0.438605342	NO	BOTH
Chapare mammarenavirus (isolate Human/Bolivia/810419/2003)	45	51.13636364	27	58.69565217	0.240269661	0.463438076	NO	BOTH
Human respirovirus 1	9	10.22727273	7	15.2173913	0.241920505	0.463438076	NO	BOTH
Sapporo virus	9	10.22727273	7	15.2173913	0.241920505	0.463438076	NO	BOTH
Human coronavirus NL63	23	26.13636364	15	32.60869565	0.246167146	0.463523636	NO	BOTH
Simian foamy virus type 1	14	15.90909091	4	8.695652174	0.247795654	0.463523636	NO	BOTH
Wesselsbron virus	11	12.5	8	17.39130435	0.281751238	0.520912172	NO	BOTH
Zaire ebolavirus	20	22.72727273	7	15.2173913	0.296546475	0.541964248	NO	BOTH
Primate T-lymphotropic virus 1	22	25	14	30.43478261	0.321103752	0.580176097	NO	BOTH
Mupapillomavirus 2	15	17.04545455	10	21.73913043	0.34938664	0.624185121	NO	BOTH
Alphapapillomavirus 7	28	31.81818182	17	36.95652174	0.375611707	0.663580683	NO	BOTH
Dhori thogotovirus	10	11.36363636	7	15.2173913	0.395697069	0.674343032	NO	BOTH
Isfahan vesiculovirus	10	11.36363636	7	15.2173913	0.395697069	0.674343032	NO	BOTH
Nipah virus	25	28.40909091	10	21.73913043	0.405258695	0.674343032	NO	BOTH
Gammapapillomavirus 3	3	3.409090909	0	0	0.405599732	0.674343032	NO	US.only
Alphapapillomavirus 5	27	30.68181818	11	23.91304348	0.40715051	0.674343032	NO	BOTH
Enterovirus A	27	30.68181818	11	23.91304348	0.40715051	0.674343032	NO	BOTH
Simian foamy virus	38	43.18181818	22	47.82608696	0.444565568	0.728720879	NO	BOTH
Chandipura vesiculovirus	12	13.63636364	4	8.695652174	0.460085681	0.746465544	NO	BOTH
Barmah forest virus	18	20.45454545	7	15.2173913	0.497653396	0.799261514	NO	BOTH
Betapapillomavirus 2	24	27.27272727	10	21.73913043	0.507600612	0.807084973	NO	BOTH
Sudan ebolavirus	18	20.45454545	11	23.91304348	0.533845003	0.840409461	NO	BOTH
Alphapapillomavirus 1	9	10.22727273	6	13.04347826	0.547492295	0.853443872	NO	BOTH
Human herpesvirus 6B	39	44.31818182	22	47.82608696	0.581903193	0.876308732	NO	BOTH
Human mastadenovirus A	39	44.31818182	22	47.82608696	0.581903193	0.876308732	NO	BOTH
Human herpesvirus 3	85	96.59090909	45	97.82608696	0.599062401	0.876308732	NO	BOTH
Lassa mammarenavirus	2	2.272727273	1	2.173913043	0.599062401	0.876308732	NO	BOTH
Puumala orthohantavirus	2	2.272727273	1	2.173913043	0.599062401	0.876308732	NO	BOTH
Tai Forest ebolavirus	2	2.272727273	1	2.173913043	0.599062401	0.876308732	NO	BOTH
Human orthorubulavirus 4	31	35.22727273	14	30.43478261	0.607117474	0.876308732	NO	BOTH
Enterovirus D	29	32.95454545	13	28.26086957	0.612565273	0.876308732	NO	BOTH
Alphapapillomavirus 10	13	14.77272727	5	10.86956522	0.616163981	0.876308732	NO	BOTH
Colorado tick fever coltivirus	27	30.68181818	12	26.08695652	0.617274076	0.876308732	NO	BOTH
Cowpox virus	42	47.72727273	20	43.47826087	0.66948267	0.931137825	NO	BOTH
Human betaherpesvirus 6A	83	94.31818182	44	95.65217391	0.672871408	0.931137825	NO	BOTH
Norwalk virus	59	67.04545455	32	69.56521739	0.68158131	0.931137825	NO	BOTH
Cardiovirus A	17	19.31818182	10	21.73913043	0.688669144	0.931137825	NO	BOTH
Rotavirus X	2	2.272727273	0	0	0.694633676	0.931137825	NO	US.only
Orf virus	4	4.545454545	2	4.347826087	0.696889315	0.931137825	NO	BOTH
Primate T-lymphotropic virus 3	4	4.545454545	2	4.347826087	0.696889315	0.931137825	NO	BOTH
Uukuniemi phlebovirus	8	9.090909091	5	10.86956522	0.745501757	0.952378016	NO	BOTH
Human polyomavirus 2	4	4.545454545	1	2.173913043	0.750809473	0.952378016	NO	BOTH
Tanapox virus	4	4.545454545	1	2.173913043	0.750809473	0.952378016	NO	BOTH
Zika virus	4	4.545454545	1	2.173913043	0.750809473	0.952378016	NO	BOTH
Human mastadenovirus F	22	25	10	21.73913043	0.753345597	0.952378016	NO	BOTH
Human herpesvirus 2	62	70.45454545	31	67.39130435	0.753859237	0.952378016	NO	BOTH
Duvenhage virus	6	6.818181818	3	6.52173913	0.768588159	0.952378016	NO	BOTH
Eastern equine encephalitis virus	6	6.818181818	2	4.347826087	0.769511533	0.952378016	NO	BOTH
Orthohepevirus A	10	11.36363636	4	8.695652174	0.778228114	0.952378016	NO	BOTH
Alphapapillomavirus 4	10	11.36363636	6	13.04347826	0.784663649	0.952378016	NO	BOTH
Human adenovirus E	10	11.36363636	6	13.04347826	0.784663649	0.952378016	NO	BOTH
Human picobirnavirus	10	11.36363636	6	13.04347826	0.784663649	0.952378016	NO	BOTH
Measles morbillivirus	29	32.95454545	16	34.7826087	0.812522368	0.976499365	NO	BOTH
Human orthorubulavirus 2	12	13.63636364	7	15.2173913	0.816820223	0.976499365	NO	BOTH
Human herpesvirus 1	48	54.54545455	24	52.17391304	0.857900714	1	NO	BOTH
Indiana vesiculovirus	16	18.18181818	9	19.56521739	0.868173637	1	NO	BOTH
Human metapneumovirus	27	30.68181818	14	30.43478261	0.885696825	1	NO	BOTH
Rotavirus B	27	30.68181818	14	30.43478261	0.885696825	1	NO	BOTH
Lymphocytic choriomeningitis mammarenavirus	69	78.40909091	36	78.26086957	0.903969701	1	NO	BOTH
Alphapapillomavirus 6	19	21.59090909	10	21.73913043	0.90474425	1	NO	BOTH
Human adenovirus C	14	15.90909091	7	15.2173913	0.904973992	1	NO	BOTH
Ilheus virus	20	22.72727273	11	23.91304348	0.909125327	1	NO	BOTH
Primate erythroparvovirus 1	16	18.18181818	8	17.39130435	0.925876657	1	NO	BOTH
Torque teno midi virus 1	15	17.04545455	7	15.2173913	0.928212106	1	NO	BOTH
BK polyomavirus	3	3.409090909	1	2.173913043	0.935897173	1	NO	BOTH
Onyong-nyong virus	24	27.27272727	13	28.26086957	0.943994258	1	NO	BOTH
West Nile virus	13	14.77272727	7	15.2173913	0.946657479	1	NO	BOTH
Severe acute respiratory syndrome coronavirus	32	36.36363636	16	34.7826087	0.955736008	1	NO	BOTH
Influenza A virus	77	87.5	40	86.95652174	0.956490037	1	NO	BOTH
Chikungunya virus	5	5.681818182	3	6.52173913	0.968537848	1	NO	BOTH
Banzi virus	5	5.681818182	2	4.347826087	0.978953773	1	NO	BOTH
Hepacivirus C	55	62.5	29	63.04347826	0.996123602	1	NO	BOTH
Human herpesvirus 6A	1	1.136363636	0	0	1.182259186	1	NO	US.only
La Crosse orthobunyavirus	1	1.136363636	0	0	1.182259186	1	NO	US.only
Lagos bat virus	1	1.136363636	0	0	1.182259186	1	NO	US.only
Human cytomegalovirus	87	98.86363636	46	100	2	1	NO	BOTH
Vaccinia virus	86	97.72727273	46	100	2	1	NO	BOTH
Epstein-Barr virus	85	96.59090909	46	100	2	1	NO	BOTH
Human mastadenovirus C	76	86.36363636	46	100	2	1	NO	BOTH
Rotavirus A	73	82.95454545	46	100	2	1	NO	BOTH
