## Supplementary Table 14 for "Viral Burden: New insights into Estimating IgG Recognition Across Human Populations"

species	fraction.results	n.library	fraction.library	burden.score	n.sera.samples	fraction.exposed	p.value	adj.p
Human respiratory syncytial virus	0.018903905	217	0.004372355	4.323506049	30	0.223880597	1.33E-71	9.34E-70
Enterovirus C	0.06135478	1503	0.030284102	2.025973204	112	0.835820896	4.63E-69	1.62E-67
Cowpox virus	0.006384214	45	0.00090671	7.041078223	15	0.111940299	1.17E-38	2.73E-37
Chapare mammarenavirus (isolate Human/Bolivia/810419/2003)	0.008622834	118	0.002377594	3.62670549	5	0.037313433	1.42E-27	2.48E-26
Reston ebolavirus	0.009949424	173	0.003485795	2.854276886	3	0.02238806	6.81E-23	9.53E-22
Junin mammarenavirus	0.007710803	118	0.002377594	3.24311164	2	0.014925373	1.30E-21	1.52E-20
Influenza B virus	0.010363983	209	0.004211163	2.46107407	5	0.037313433	1.03E-18	1.03E-17
Human herpesvirus 3	0.038388193	1247	0.025125932	1.527831625	94	0.701492537	3.08E-18	2.70E-17
Hendra henipavirus	0.009369041	183	0.003687286	2.540904319	3	0.02238806	5.01E-18	3.90E-17
Influenza A virus	0.027526739	847	0.017066291	1.612930414	37	0.276119403	2.11E-16	1.48E-15
Human mastadenovirus C	0.025619766	793	0.015978239	1.603416136	54	0.402985075	4.66E-15	2.96E-14
Lymphocytic choriomeningitis mammarenavirus	0.014758312	430	0.008664114	1.703383768	14	0.104477612	3.17E-11	1.85E-10
Human adenovirus A	0.005389271	111	0.00223655	2.409635404	1	0.007462687	3.81E-10	2.05E-09
Rotavirus A	0.030097007	1068	0.021519242	1.398609037	66	0.492537313	5.00E-10	2.50E-09
Enterovirus D	0.003813946	78	0.00157163	2.426745242	4	0.029850746	1.02E-07	4.78E-07
Norwalk virus	0.01111019	353	0.007112633	1.562036043	9	0.067164179	8.10E-07	3.54E-06
Epstein-Barr virus	0.03648122	1442	0.029055007	1.25559152	52	0.388059701	1.60E-06	6.61E-06
Enterovirus A	0.003482298	78	0.00157163	2.215723916	3	0.02238806	3.33E-06	1.29E-05
Human betaherpesvirus 6A	0.035735014	1482	0.029860971	1.196713042	54	0.402985075	0.000125322	0.000461712
Human cytomegalovirus	0.061106044	2660	0.053596615	1.140110142	102	0.76119403	0.000177118	0.000619914
Yaba monkey tumor virus	0.0048918	151	0.003042515	1.6078148	1	0.007462687	0.000417027	0.001390092
Mammalian orthorubulavirus 5	0.011276014	418	0.008422325	1.338824294	10	0.074626866	0.000617531	0.001964871
Venezuelan equine encephalitis virus	0.014012105	559	0.011263349	1.244044325	20	0.149253731	0.003173403	0.009658183
Human mastadenovirus B	0.004643064	157	0.003163409	1.467740683	1	0.007462687	0.003932639	0.011470196
Rabies lyssavirus	0.008042451	307	0.006185775	1.300152563	2	0.014925373	0.007136211	0.019981392
Marburg marburgvirus	0.00713042	273	0.005500705	1.296273856	1	0.007462687	0.011403663	0.030702169
Human mastadenovirus A	0.005720919	220	0.004432803	1.290587242	1	0.007462687	0.022951853	0.059504805
Crimean-Congo hemorrhagic fever orthonairovirus	0.005472183	217	0.004372355	1.251541225	1	0.007462687	0.042787388	0.10696847
Measles morbillivirus	0.0048918	193	0.003888777	1.257927642	2	0.014925373	0.048786668	0.117760922
Duvenhage virus	0.000994942	29	0.000584324	1.702723798	1	0.007462687	0.055472332	0.129435442
Vaccinia virus	0.048254705	2252	0.045375781	1.06344628	78	0.582089552	0.06820107	0.154002416
Saint Louis encephalitis virus	0.003150651	121	0.002438042	1.292287621	5	0.037313433	0.071806614	0.15482636
Banna virus	0.005057624	206	0.004150715	1.218494498	1	0.007462687	0.07298957	0.15482636
Human betaherpesvirus 7	0.023381146	1064	0.021438646	1.090607395	46	0.343283582	0.076185458	0.156852414
Parechovirus A	0.005472183	232	0.004674592	1.170622611	2	0.014925373	0.113468582	0.226937164
Powassan virus	0.002901915	121	0.002438042	1.190264914	4	0.029850746	0.172260583	0.334951133
Gammapapillomavirus 2	0.001906973	78	0.00157163	1.213372621	1	0.007462687	0.203695952	0.38537072
Alphapapillomavirus 9	0.009286129	427	0.008603667	1.079322189	9	0.067164179	0.220917027	0.406952418
Ilheus virus	0.002736092	122	0.002458191	1.113051007	2	0.014925373	0.292378642	0.511662623
Torque teno virus	0.004974712	228	0.004593996	1.082872591	4	0.029850746	0.285549679	0.511662623
Betacoronavirus 1	0.018074787	884	0.017811807	1.014764315	32	0.23880597	0.422849926	0.721938898
Dugbe virus	0.004394329	214	0.004311908	1.019114672	1	0.007462687	0.463536069	0.772560115
Ross River virus	0.003731034	186	0.003747733	0.995544156	1	0.007462687	0.531886629	0.865861955
Mamastrovirus 1	0.006301302	319	0.006427564	0.980356126	7	0.052238806	0.584194411	0.929400199
Severe acute respiratory syndrome coronavirus	0.005389271	275	0.005541003	0.972616472	2	0.014925373	0.605309653	0.941592794
Dengue virus	0.012519692	638	0.012855128	0.973906415	12	0.089552239	0.639089524	0.972527536
Hepatovirus A	0.002984827	181	0.003646988	0.818436301	1	0.007462687	0.903320815	1
Alphapapillomavirus 7	0.005223447	327	0.006588757	0.792781952	4	0.029850746	0.97527402	1
Hantaan orthohantavirus	0.006798773	433	0.008724562	0.779268128	4	0.029850746	0.991853872	1
Rotavirus B	0.004145593	270	0.005440258	0.762021453	1	0.007462687	0.98050642	1
Human immunodeficiency virus 2	0.012934251	851	0.017146887	0.754320648	11	0.082089552	0.999911885	1
Alphapapillomavirus 6	0.002901915	192	0.003868628	0.750114867	1	0.007462687	0.967482357	1
Tick-borne encephalitis virus	0.009286129	624	0.01257304	0.738574639	5	0.037313433	0.99969609	1
West Nile virus	0.001741149	122	0.002458191	0.708305186	1	0.007462687	0.95989104	1
Betapapillomavirus 1	0.021142525	1488	0.029981866	0.70517711	17	0.126865672	0.999999999	1
Enterovirus B	0.002570268	185	0.003727584	0.689526439	1	0.007462687	0.988343964	1
Wesselsbron virus	0.001658237	121	0.002438042	0.680151379	1	0.007462687	0.972332613	1
Alphapapillomavirus 13	0.000912031	67	0.00134999	0.675583198	1	0.007462687	0.931860898	1
Zaire ebolavirus	0.002736092	207	0.004170864	0.656001077	1	0.007462687	0.996157741	1
Human herpesvirus 6B	0.00713042	555	0.011182752	0.637626599	6	0.044776119	0.99999754	1
Human immunodeficiency virus 1	0.033662217	2743	0.055268991	0.60906155	43	0.320895522	1	1
Human mastadenovirus F	0.00356521	291	0.005863389	0.608045984	2	0.014925373	0.99984967	1
Human herpesvirus 8	0.015753254	1333	0.026858755	0.586522138	7	0.052238806	1	1
Indiana vesiculovirus	0.00265318	258	0.005198469	0.510377159	1	0.007462687	0.999993146	1
Human coronavirus HKU1	0.006550037	683	0.013761838	0.475956591	4	0.029850746	1	1
Human herpesvirus 2	0.01334881	1410	0.028410236	0.469859185	5	0.037313433	1	1
Alphapapillomavirus 2	0.002819003	310	0.006246222	0.451313351	1	0.007462687	0.999999969	1
Hepatitis B virus	0.004311417	479	0.009651421	0.446713202	1	0.007462687	1	1
Human herpesvirus 1	0.0097836	1208	0.024340117	0.4019537	12	0.089552239	1	1
Hepacivirus C	0.010612719	1949	0.039270602	0.270245884	9	0.067164179	1	1
