## Supplementary Table 17 for "Viral Burden: New insights into Estimating IgG Recognition Across Human Populations"

original.species	species
Torque teno virus (isolate Japanese macaque/Japan/Mf-TTV9/2000)	Torque teno virus
Torque teno virus (isolate Human/Germany/KAV/2001)	Torque teno virus
Torque teno virus (isolate Human/Finland/Hel32/2002)	Torque teno virus
Torque teno virus (isolate Human/China/CT39F/2001)	Torque teno virus
Torque teno virus (isolate Human/China/CT23F/2001)	Torque teno virus
Rotavirus X (strain RVX/Human/China/NADRV-J19/1997/GXP[X])	Rotavirus X
Rotavirus X (isolate RVX/Human/Bangladesh/NADRV-B219/2002/GXP[X])	Rotavirus X
Rotavirus B (isolate RVB/Rat/United States/IDIR/1984/G1P[X])	Rotavirus B
Rotavirus B (isolate RVB/Human/China/ADRV/1982)	Rotavirus B
Rotavirus A (strain RVA/Human/Japan/MO/1982/G3P1A[8])	Rotavirus A
Epstein-Barr virus (strain GD1)	Epstein-Barr virus
Epstein-Barr virus (strain B95-8)	Epstein-Barr virus
